# Serine/threonine protein kinase phosphorylation of DosR alters target gene transcription mechanics and regulates *Mycobacterium tuberculosis* sensitivity to nitric oxide stress

**DOI:** 10.1101/2025.09.03.674086

**Authors:** Natalie R. Sontag, Ana Ruiz Manzano, Alwyn M. V. Ecker, Eric A. Galburt, Shumin Tan

## Abstract

Successful host colonization by bacterial pathogens requires appropriate response and adaptation to environmental signals encountered during infection, with two-component systems (TCSs) and serine/threonine protein kinases (STPKs) being two important signal transduction mechanisms. *Mycobacterium tuberculosis* (Mtb) possesses similar numbers of STPKs (11) and TCSs (12), but if and how these two regulatory systems coordinate to enable Mtb adaptation in response to key environmental cues remains poorly understood. Here, we identify extensive interactions between STPKs and TCSs, with a subset of STPKs demonstrating interactions with multiple TCS response regulators. STPK phosphorylation of DosR, the response regulator of the key nitric oxide (NO)/hypoxia-responsive TCS DosRS(T), decreased its binding to target promoter DNA and its ability to activate steady-state gene transcription, in marked contrast with the opposite phenotypes observed with the activated, phospho-aspartic acid form of DosR. Strikingly, a ΔSTPK Mtb mutant exhibited increased DosR regulon transcription at lower NO levels than wild type Mtb, illustrating how STPK phosphorylation of a TCS RR may act to restrict and fine-tune conditions in which activation occurs. Together, our results support a functional relationship between STPKs and TCSs, and shed light on the mechanisms underpinning STPK-TCS interplay.

**AUTHOR SUMMARY:** *Mycobacterium tuberculosis* (Mtb) is the bacterium that causes tuberculosis, which remains the largest cause of death from an infectious disease globally. Successful host colonization by Mtb requires that the bacteria appropriately sense and respond to changes encountered in its local microenvironment throughout the course of infection. Here, we provide evidence for the interplay between two key signal transduction regulatory mechanisms – two-component systems (TCSs) and serine/threonine protein kinases (STPKs). Focusing on the DosRS(T) TCS that is crucial in the response of Mtb to the critical environmental signals of nitric oxide (NO) and hypoxia, we reveal that STPK phosphorylation of the DosR regulator decreases target gene promoter binding and the activation of steady-state transcription. Further, an Mtb mutant that was disrupted in an STPK that phosphorylates DosR exhibited increased DosR target gene expression at lower NO concentrations than wild type Mtb. These results indicate that STPK phosphorylation serves as an additional regulatory layer for TCSs, adjusting the DosR concentration range under which full activation of the TCS occurs.
