## Supplementary material for "Serine/threonine protein kinase phosphorylation of DosR alters target gene transcription mechanics and regulates *Mycobacterium tuberculosis* sensitivity to nitric oxide stress": S1 Data

### Sheet: Fig 5
Fig 5. STPK phosphorylation of DosR decreases steady-state transcription dynamics of target genes.
Fig 5A	Rate (AU/s)
	DosR
[Protein]/µM	Rep 1	Rep 2	Rep 3	Rep 4	Rep 5	Rep 6	Rep 7	Rep 8	Mean	SEM
0	2.17	2.95	2.6	1.6	2.24	1.43	2.58	2.91	2.31	0.199535
0.25	1.62	3.1	2.48						2.4	0.429108
0.5	2.84	3.49	2.09	3.7	3.35				3.094	0.288281
1	6.61	2.63	3.42	3.42					4.02	0.883186
1.5	3.2	4.11	4.09						3.8	0.300056
2	6.13	8.03	5.21	9.37	3.43	6	4.11		6.04	0.79109
3	8.38	3.49	5	5.6					5.6175	1.02222
4	8.67	4.25	4.91	4	6.66				5.698	0.87633
5	3.79	6.04	5.92	4.24					4.9975	0.575158
	PknH-DosR
[Protein]/µM	Rep 1	Rep 2	Rep 3	Rep 4	Rep 5	Rep 6	Rep 7	Rep 8	Mean	SEM
0	3.46	3.02	2.42	1.91	1.7	2.34	1.27		2.30286	0.286728
0.25	1.65	1.94	2.2	1.29					1.77	0.195491
0.5	3	1.97	2.07	2.53	1.18	2.79	1.61		2.16429	0.246227
1	3.06	2.14	2.36	2.28	1.23	1.63			2.11667	0.282796
1.5	2.27	2.25	2.63	2.5	1.91				2.312	0.123223
2	2.67	3.55	4.8	4.72	2.06	2.87	2.66	1.38	3.08875	0.426516
3	3.7	2.6	3.34	1.5	1.85				2.598	0.420124
4	5.88	3.69	2.54	6	2.4				4.102	0.783265
5	2.04	3.67	2.65	4.79	3.3	3.57			3.33667	0.384358
	PknD-DosR
[Protein]/µM	Rep 1	Rep 2	Rep 3	Rep 4	Rep 5	Rep 6	Rep 7	Mean	SEM
0	1.31	0.95	1.29	1.79	2.42	1.84	2.59	1.74143	0.229331
0.25	1.77	1.67	2.77	2.79				2.25	0.306703
0.5	1.79	1.28	2.1	4.48	3.38	3.94		2.82833	0.525169
1	2.28		1.26	2.4	3.79	3.67	3.19	2.765	0.365816
1.5	1.62	1.96	1.68	2.84	4.04	4.17	3.95	2.89429	0.43722
2	2.07	1.91	1.46	2.38	3.53	4.2	4.32	2.83857	0.438881
3	2.89	2.25	1.83	3.03	4.77	3.9	4.43	3.3	0.416968
4	4.44	2.98	2.42	3.85	5.83	4	5.46	4.14	0.465377
5	5.26	3.1	3.14	5.87	5.34	5.25		4.66	0.495937
Fig 5B	Rate (AU/s)
	DosR (same as Fig 4A data set)
[Protein]/µM	Rep 1	Rep 2	Rep 3	Rep 4	Rep 5	Rep 6	Rep 7	Rep 8	Mean	SEM
0	2.17	2.95	2.6	1.6	2.24	1.43	2.58	2.91	2.31	0.199535
0.25	1.62	3.1	2.48						2.4	0.429108
0.5	2.84	3.49	2.09	3.7	3.35				3.094	0.288281
1	6.61	2.63	3.42	3.42					4.02	0.883186
1.5	3.2	4.11	4.09						3.8	0.300056
2	6.13	8.03	5.21	9.37	3.43	6	4.11		6.04	0.79109
3	8.38	3.49	5	5.6					5.6175	1.02222
4	8.67	4.25	4.91	4	6.66				5.698	0.87633
5	3.79	6.04	5.92	4.24					4.9975	0.575158
	PknH-DosR (same as Fig 4A data set)
[Protein]/µM	Rep 1	Rep 2	Rep 3	Rep 4	Rep 5	Rep 6	Rep 7	Rep 8	Mean	SEM
0	3.46	3.02	2.42	1.91	1.7	2.34	1.27		2.30286	0.286728
0.25	1.65	1.94	2.2	1.29					1.77	0.195491
0.5	3	1.97	2.07	2.53	1.18	2.79	1.61		2.16429	0.246227
1	3.06	2.14	2.36	2.28	1.23	1.63			2.11667	0.282796
1.5	2.27	2.25	2.63	2.5	1.91				2.312	0.123223
2	2.67	3.55	4.8	4.72	2.06	2.87	2.66	1.38	3.08875	0.426516
3	3.7	2.6	3.34	1.5	1.85				2.598	0.420124
4	5.88	3.69	2.54	6	2.4				4.102	0.783265
5	2.04	3.67	2.65	4.79	3.3	3.57			3.33667	0.384358
	DosR + AcP
[Protein]/µM	Rep 1	Rep 2	Rep 3	Rep 4	Rep 5	Rep 6	Rep 7	Rep 8	Mean	SEM
0	2.04	2.42	1.01	1.78	1.7	1.54	2.78		1.89571	0.220409
0.25	17.67	18.46	24.11	17.97	16.88				19.018	1.29858
0.5	23.15	25.34	25.5	24.8	13.78	30.8	18.93	18.05	22.5438	1.89095
1	22.97	23.76	28.32	18.16	16.41				21.924	2.12068
1.5	21.56	21.97	18.09	16.65	15.96				18.846	1.24194
2	16.12	16.23	18.76	17.7	15.37	11.79	14.7		15.81	0.847028
3	13.67	14.31	8.67	11.91					12.14	1.26305
4	7.07	8.04	4.04	4.66	2.59	2.32	8.96		5.38286	1.00249
5	7.94	4.68	4.86	5.21	6.33				5.804	0.606074
	PknH-DosR + AcP
[Protein]/µM	Rep 1	Rep 2	Rep 3	Rep 4	Mean	SEM
0	2.04	2.03	1.1	1.33	1.625	0.241333
0.25	18.9	13.41	25.89		19.4	3.61133
0.5	22.8	16.04	25.8		21.5467	2.88632
1	25.22	13.23	17.19	23.39	19.7575	2.7724
1.5	18.36	12.4	14.78		15.18	1.73209
2	14.76	8.37	8.19	12.17	10.8725	1.58783
3	1.75	5.02	7.5		4.75667	1.6651
4	2.33	4.65	4.07		3.68333	0.697073
5	2.16	1.85	1.63		1.88	0.153731
Fig 5C	Rate (AU/s)
	DosR (same as Fig 4A data set)
[Protein]/µM	Rep 1	Rep 2	Rep 3	Rep 4	Rep 5	Rep 6	Rep 7	Rep 8	Mean	SEM
0	2.17	2.95	2.6	1.6	2.24	1.43	2.58	2.91	2.31	0.199535
0.25	1.62	3.1	2.48						2.4	0.429108
0.5	2.84	3.49	2.09	3.7	3.35				3.094	0.288281
1	6.61	2.63	3.42	3.42					4.02	0.883186
1.5	3.2	4.11	4.09						3.8	0.300056
2	6.13	8.03	5.21	9.37	3.43	6	4.11		6.04	0.79109
3	8.38	3.49	5	5.6					5.6175	1.02222
4	8.67	4.25	4.91	4	6.66				5.698	0.87633
5	3.79	6.04	5.92	4.24					4.9975	0.575158
	PknD-DosR (same as Fig 4A data set)
[Protein]/µM	Rep 1	Rep 2	Rep 3	Rep 4	Rep 5	Rep 6	Rep 7	Mean	SEM
0	1.31	0.95	1.29	1.79	2.42	1.84	2.59	1.74143	0.229331
0.25	1.77	1.67	2.77	2.79				2.25	0.306703
0.5	1.79	1.28	2.1	4.48	3.38	3.94		2.82833	0.525169
1	2.28		1.26	2.4	3.79	3.67	3.19	2.765	0.365816
1.5	1.62	1.96	1.68	2.84	4.04	4.17	3.95	2.89429	0.43722
2	2.07	1.91	1.46	2.38	3.53	4.2	4.32	2.83857	0.438881
3	2.89	2.25	1.83	3.03	4.77	3.9	4.43	3.3	0.416968
4	4.44	2.98	2.42	3.85	5.83	4	5.46	4.14	0.465377
5	5.26	3.1	3.14	5.87	5.34	5.25		4.66	0.495937
	DosR + AcP (same as Fig 4B data set)
[Protein]/µM	Rep 1	Rep 2	Rep 3	Rep 4	Rep 5	Rep 6	Rep 7	Rep 8	Mean	SEM
0	2.04	2.42	1.01	1.78	1.7	1.54	2.78		1.89571	0.220409
0.25	17.67	18.46	24.11	17.97	16.88				19.018	1.29858
0.5	23.15	25.34	25.5	24.8	13.78	30.8	18.93	18.05	22.5438	1.89095
1	22.97	23.76	28.32	18.16	16.41				21.924	2.12068
1.5	21.56	21.97	18.09	16.65	15.96				18.846	1.24194
2	16.12	16.23	18.76	17.7	15.37	11.79	14.7		15.81	0.847028
3	13.67	14.31	8.67	11.91					12.14	1.26305
4	7.07	8.04	4.04	4.66	2.59	2.32	8.96		5.38286	1.00249
5	7.94	4.68	4.86	5.21	6.33				5.804	0.606074
	PknD-DosR + AcP
[Protein]/µM	Rep 1	Rep 2	Rep 3	Rep 4	Rep 5	Rep 6	Mean	SEM
0	1.23	0.82	1.45	1.55	0.43	0.4	0.98	0.205977
0.25	21.94	19.83	24.8	29.94	17.08	17.74	21.8883	1.98221
0.5	20.95	22.83	24.47	28.84	16.7	17.85	21.94	1.82546
1	18.76	19.21	26.94	20.87	15.55	15.81	19.5233	1.7037
1.5	15.04	10.98	13.36	12.19	15.78	15.56	13.8183	0.801908
2	12.6	7.31	13.56	4.21	14.47	14.4	11.0917	1.75484
3	7.68	4.06	2.62	4.73	11.38		6.094	1.55762
4	2.97	1.64	1.82	3.56	7.89		3.576	1.136
5	2.87	0.51	0.3	1.56	7.93		2.634	1.40028

### Sheet: Fig 6
Fig 6. STPK phosphorylation sites within DosR affect Mtb transcription and survival in response to environmental signals.
Fig 6A	Fold change (versus untreated)
	WT						∆dosR						dosR*						dosR*T198A/T205A
Gene	Rep 1	Rep 2	Rep 3	Mean	SEM		Rep 1	Rep 2	Rep 3	Mean	SEM		Rep 1	Rep 2	Rep 3	Mean	SEM		Rep 1	Rep 2	Rep 3	Mean	SEM
hspX	1382.98	1783.31	1267.86	1478.05	156.208		1.15545	1.67757	-1.19665	0.545458	0.883996		711.172	785.913	570.025	689.037	63.2967		68.7032	60.9186	60.3755	63.3324	2.68994
fdxA	460.147	392.14	348.416	400.234	32.5071		-1.30041	-1.06055	-1.27793	-1.21296	0.0764832		103.696	101.725	100.444	101.955	0.94568		5.98285	7.05592	5.91574	6.31817	0.369385
rv1738	652.541	541.884	447.533	547.319	59.243		-1.36195	1.03719	-1.20223	-0.508996	0.774467		203.342	162.58	177.233	181.052	11.9208		6.37695	5.9922	6.30486	6.22467	0.118083
rv3127	431.614	330.136	328.301	363.35	34.1358		-1.38643	-1.08121	-1.58848	-1.35204	0.147443		78.5091	77.9098	80.6822	79.0337	0.842206		9.97796	9.96699	8.80788	9.58428	0.388213
Fig 6B	CFU/ml
	WT						∆dosR						dosR*						dosR*T198A/T205A
Time (days)	Rep 1	Rep 2	Rep 3	Mean	SEM		Rep 1	Rep 2	Rep 3	Mean	SEM		Rep 1	Rep 2	Rep 3	Mean	SEM		Rep 1	Rep 2	Rep 3	Mean	SEM
0	33800000	30800000	35600000	33400000	1400000		35400000	31600000	38600000	35200000	2.0232e+06		36200000	34600000	34200000	35000000	611010		33200000	37800000	33400000	34800000	1.50111e+06
5	12800000	14000000	16200000	1.43333e+07	995546		5400000	5200000	7400000	6000000	702377		11400000	11800000	13000000	1.20667e+07	480740		4800000	5200000	7000000	5.66667e+06	676593
55	2980000	3260000	3060000	3100000	83266.6		1800000	1960000	2020000	1.92667e+06	65659.1		3200000	3040000	3500000	3.24667e+06	134825		2240000	2160000	2280000	2.22667e+06	35276.7

### Sheet: Fig 7
Fig 7. Preservation of DosR STPK phosphorylation sites is important for DosR binding and transcription.
Fig 7B	Rate (AU/s)
	DosR (same as Fig 4A data set)
[Protein]/µM	Rep 1	Rep 2	Rep 3	Rep 4	Rep 5	Rep 6	Rep 7	Rep 8	Mean	SEM
0	2.17	2.95	2.6	1.6	2.24	1.43	2.58	2.91	2.31	0.199535
0.25	1.62	3.1	2.48						2.4	0.429108
0.5	2.84	3.49	2.09	3.7	3.35				3.094	0.288281
1	6.61	2.63	3.42	3.42					4.02	0.883186
1.5	3.2	4.11	4.09						3.8	0.300056
2	6.13	8.03	5.21	9.37	3.43	6	4.11		6.04	0.79109
3	8.38	3.49	5	5.6					5.6175	1.02222
4	8.67	4.25	4.91	4	6.66				5.698	0.87633
5	3.79	6.04	5.92	4.24					4.9975	0.575158
	PknH-DosR (same as Fig 4A data set)
[Protein]/µM	Rep 1	Rep 2	Rep 3	Rep 4	Rep 5	Rep 6	Rep 7	Rep 8	Mean	SEM
0	3.46	3.02	2.42	1.91	1.7	2.34	1.27		2.30286	0.286728
0.25	1.65	1.94	2.2	1.29					1.77	0.195491
0.5	3	1.97	2.07	2.53	1.18	2.79	1.61		2.16429	0.246227
1	3.06	2.14	2.36	2.28	1.23	1.63			2.11667	0.282796
1.5	2.27	2.25	2.63	2.5	1.91				2.312	0.123223
2	2.67	3.55	4.8	4.72	2.06	2.87	2.66	1.38	3.08875	0.426516
3	3.7	2.6	3.34	1.5	1.85				2.598	0.420124
4	5.88	3.69	2.54	6	2.4				4.102	0.783265
5	2.04	3.67	2.65	4.79	3.3	3.57			3.33667	0.384358
	DosR-T198A/T205A
[Protein]/µM	Rep 1	Rep 2	Rep 3	Mean	SEM
0	1.6	1.16	1.2	1.32	0.140475
0.5	1.29	1.33		1.31	0.02
1	1	1.29		1.145	0.145
1.5	1.11	1.62		1.365	0.255
2	1.76	1.54		1.65	0.11
3	1.85	1.94		1.895	0.045
4	2.47	2.01		2.24	0.23
5	2.03	2.18	2.25	2.15333	0.0648931

### Sheet: Fig 8
Fig 8. The STPK PknH regulates Mtb sensitivity to NO.
Fig 8	Fold induction
	WT						∆pknH						pknH*
[DETA NONOate]/µM	Rep 1	Rep 2	Rep 3	Mean	SEM		Rep 1	Rep 2	Rep 3	Mean	SEM		Rep 1	Rep 2	Rep 3	Mean	SEM
15	1.07317	1.74419	1.02632	1.28122	0.231876		1.88844	1.01833	1.09091	1.33256	0.278728		1.03571	1.88	1.05714	1.32429	0.277926
30	8.73171	8.60465	7.86842	8.40159	0.269097		13.286	9.30754	11.1515	11.2484	1.1495		8.82143	12.28	7.48571	9.52905	1.4285
50	17.8781	14.6512	18.3421	16.9571	1.16073		25.497	24.0733	24.3636	24.6446	0.434323		14.7143	19.48	16.9714	17.0552	1.37638
75	26.1219	28.2326	25.5454	26.6333	0.816755		32.0892	30.5906	34.3636	32.3478	1.09682		32.6786	35.48	32.9737	33.7107	0.888718
100	40.6098	45.6977	45.7273	44.0116	1.70092		39.2495	42.5051	44.9837	42.2461	1.66038		47.5357	43.08	47.7143	46.11	1.51588
